# Tumor suppressor NME1/NM23-H1 modulates DNA binding of NF-κB RelA

**DOI:** 10.1101/2024.10.06.616908

**Authors:** Shandy Shahabi, Mano Maurya, Shankar Subramaniam, Gourisankar Ghosh

## Abstract

The dimeric NF-κB family of transcription factors activates transcription by binding sequence-specifically to DNA response elements known as κB sites, located within the promoters and enhancers of their target genes. While most NF-κB remain inactive in the cytoplasm of unstimulated cells, a small amount of RelA, one of its members, persists in the nucleus, ensuring low-level expression of genes essential for homeostasis. Several cofactors have been identified that aid in DNA binding of RelA. In this study, we identify NME1 (nucleoside diphosphate kinase 1) as a cofactor that enhances RelA’s ability to bind κB sites within the promoters of a subset of its target genes, promoting their expression under both unstimulated and stimulated conditions. Depletion of NME1 influences activation or repression of several genes that are unresponsive to TNFα, despite containing κB sites in their promoters but not in clusters. This suggests that clustering of kB sites may be necessary for RelA-dependent transcription complex assembly. NME1 appears to act as a cofactor for other transcription factors to regulate these genes. NME1 does not directly contact κB DNA but interacts with RelA, with this interaction being further strengthened in the presence of κB DNA. Notably, NME1 alone has a marginal effect in enhancing RelA’s DNA binding, suggesting that NME1 likely cooperate with other cofactors to regulate DNA binding and transcription through RelA. These observations underscore the intricate assembly of transcription complexes centered on NF-κB.
