## Supplementary Table 1 for "Tumor suppressor NME1/NM23-H1 modulates DNA binding of NF-κB RelA"

### Sheet: Sheet1
Scramble-pLKO	shRNA cloning	Forward	CCGGCCTAAGGTTAAGTCGCCCTCGCTCGAGCGAGGGCGACTTAACCTTAGGTTTTTG
		Reverse	AA TTCAAAAACCTAAGGTTAAGTCGCCCTCGCTCGAGCGAGGGCGACTTAACCTTAGG
NME1-pLKO	shRNA cloning	Forward	CCGGGCTCAGAACTGGA TCTA TGAACTCGAGTTCA TAGA TCCAGTTCTGAGCTTTTTG
		Reverse	AA TTCAAAAAGCTCAGAACTGGA TCTA TGAACTCGAGTTCA TAGA TCCAGTTCTGAGC
NME1	RT-qPCR	Forward	GTAGTTGCCA TGGTCTGGGA
		Reverse	GAAACCACAAGCCGA TCTCC
GAPDH	RT-qPCR	Forward	GTCTCCTCTGACTTCAACAGCG
		Reverse	ACCACCCTGTTGCTGTAGCCAA
CCL20	RT-qPCR	Forward	CGAA TCAGAAGCAGCAAGCA
		Reverse	TGA TGTCACAGCCTTCA TTGG
CXCL8	RT-qPCR	Forward	TGGCAGCCTTCCTGA TTTCT
		Reverse	AA TTTCTGTGTTGGCGCAGT
TNFAIP2	RT-qPCR	Forward	CACAGA TAAAGCGGGTGCTG
		Reverse	TAA TTCGTCAGCTGCTTGCC
NFKBIA	RT-qPCR	Forward	TCCTGAGCTCCGAGACTTTC
		Reverse	CACGTGTGGCCA TTGTAGTT
TNF	RT-qPCR	Forward	CTGCACTTTGGAGTGA TCGG
		Reverse	AGGGTTTGCTACAACA TGGG
NFKBIA	ChIP-qPCR	Forward	AAGAGAACTGGCTTCGTCCT
		Reverse	A TCAAAAAGTTCCCTGTCCGT
CCL20	ChIP-qPCR	Forward	TTCGCACCTTCCCAA TA TGAG
		Reverse	TGTACACAGAAGGCGTGTTG
CXCL8	ChIP-qPCR	Forward	GTGTGA TGACTCAGGTTTGC
		Reverse	TTTGTGCCTTA TGGAGTGCT
